# Clonal dynamics of SARS-CoV-2-specific T cells in children and adults with COVID-19

**DOI:** 10.1101/2022.01.30.478400

**Authors:** Weng Hua Khoo, Katherine Jackson, Chansavath Phetsouphanh, John J. Zaunders, José Alquicira-Hernandez, Seyhan Yazar, Stephanie Ruiz-Diaz, Mandeep Singh, Rama Dhenni, Wunna Kyaw, Fiona Tea, Vera Merheb, Fiona X. Z. Lee, Rebecca Burrell, Annaleise Howard-Jones, Archana Koirala, Li Zhou, Aysen Yuksel, Daniel R. Catchpoole, Catherine L. Lai, Tennille L. Vitagliano, Romain Rouet, Daniel Christ, Benjamin Tang, Nicholas P. West, Shane George, John Gerrard, Peter I. Croucher, Anthony D. Kelleher, Christopher G. Goodnow, Jonathan D. Sprent, Joseph D. Powell, Fabienne Brilot, Ralph Nanan, Peter S. Hsu, Elissa K. Deenick, Philip N. Britton, Tri Giang Phan

## Abstract

Children infected with severe acute respiratory syndrome coronavirus 2 (SARS-CoV-2) develop less severe coronavirus disease 2019 (COVID-19) than adults. The mechanisms for the age-specific differences and the implications for infection-induced immunity are beginning to be uncovered. We show by longitudinal multimodal analysis that SARS-CoV-2 leaves a small footprint in the circulating T cell compartment in children with mild/asymptomatic COVID-19 compared to adult household contacts with the same disease severity who had more evidence of systemic T cell interferon activation, cytotoxicity and exhaustion. Children harbored diverse polyclonal SARS-CoV- 2-specific naïve T cells whereas adults harbored clonally expanded SARS-CoV-2-specific memory T cells. More naïve interferon-activated CD4^+^ T cells were recruited into the memory compartment and recovery was associated with the development of robust CD4^+^ memory T cell responses in adults but not children. These data suggest that rapid clearance of SARS-CoV-2 in children may compromise their cellular immunity and ability to resist reinfection.

**HIGHLIGHTS:**

- Children have diverse polyclonal SARS-CoV-2-specific naïve T cells
- Adults have clonally expanded exhausted SARS-CoV-2-specific memory T cells
- Interferon-activated naïve T cells differentiate into memory T cells in adults but not children
- Adults but not children develop robust memory T cell responses to SARS-CoV-2
