## Supplementary material for "Clonal dynamics of SARS-CoV-2-specific T cells in children and adults with COVID-19": Table S1

### Sheet: Tally_of_cell_populations_final
Cell population	Sub-population	Child Acute	Child Convalescent	Non-ICU Adult Acute	Non-ICU Adult Convalescent	ICU Adult Acute	ICU Adult Convalescent
B	B intermediate	2703	4225	2412	3727	1859	1436
B	B memory	1182	2534	847	1917	298	560
B	B naive	12232	15300	5766	8340	1819	1325
B	Plasmablast	111	72	147	34	185	43
CD4 T	CD4 Naive	12174	12268	1748	3560	163	76
CD4 T	CD4 Naïve (IFN activated)	3507	352	7088	119	16	25
CD4 T	CD4 Naive (stressed)	7062	13808	1914	5004	108	284
CD4 T	CD4 Naive (transcriptionally active)	3148	12263	1435	4868	3043	2142
CD4 T	CD4 Naive (CD40LG+)	12160	1233	2837	941	15	5
CD4 T	CD4 early memory	5738	5720	3719	7456	1071	1930
CD4 T	CD4 TEM	4147	4877	2026	3232	4142	2920
CD4 T	CD4 early memory & Treg	1919	1886	1402	1628	3132	1082
CD8 T	CD8 Naive	14880	16977	3529	5633	42	30
CD8 T	CD8 Naive (PECAM1+)	3881	3568	1727	2572	53	32
CD8 T	CD8 Naïve (IFN activated)	119	34	1320	9	0	0
CD8 T	CD8 TEM	2151	2022	187	238	1	5
CD8 T	CD8 TEM (CD20+)	292	766	169	462	96	2919
CD8 T	CD8 TEM (GZMK+)	3601	3273	6326	5604	1900	3814
CD8 T	CD8 cytotoxic	3119	2314	7193	5022	2860	3675
CD8 T	CD8 cytotoxic (KLRB1+)	3788	3206	3596	3272	439	353
DC	ASDC	7	7	9	4	0	2
DC	cDC2	55	98	48	50	0	21
DC	pDC	14	38	11	6	3	3
Mono	CD14 Mono	472	530	627	524	53	81
Mono	CD16 Mono	297	602	92	489	239	129
NK	NK CD56dim	14525	9700	11506	6682	5749	4877
NK	NK Proliferating	353	52	159	19	79	19
NK	NK CD56bright	1260	981	361	368	69	48
others	Doublet	0	0	0	0	6	0
others	Eryth	0	2	0	6	358	3
others	HSPC	46	45	38	39	26	12
others	ILC	151	169	28	27	12	4
others	Platelets	528	435	249	574	797	892
