## Supplementary material for "Clonal dynamics of SARS-CoV-2-specific T cells in children and adults with COVID-19": Table S3

### Sheet: Khoo_et_al_gene_signatures_fina
Aggregrated_IFN_resp	CD8_Cytotoxic	CD8_Texhaust
JAK1	CCL5	DNAJC15
IFNA1	GZMK	EYA2
SOCS1	GNLY	TWSG1
IFITM1	TRGC2	CLYBL
ISG15	FGFBP2	SLC17A9
JUN	C1orf21	KLF6
FOSB	KLRF1	ZNRF3
OSM	FCGR3A	TOX2
CCL8	PTGDR	ACSS2
IL6	KLRC2	ADAP1
IFIT3	EOMES	AKR1E2
PARP9	S1PR5	ICA1
OAS3	CLIC3	TAF4B
OAS1	AOAH	DYNLT3
EPSTI1	CADM1	GPR146
PARP14	TRGC1	ATP9A
ERAP2	DTHD1	NUDT11
RALB	LILRB1	GPR183
TAF4B	SAMD3	CRMP1
LPP	ZNF683	JDP2
PTPN6	KLRD1	RGCC
IFNAR1	NCR1	TRA2A
STAT2	FAM49A	TLE1
STAT1	KLRG1	ITM2A
NFKBIA	CTSW	GNA15
FOS	CD244	KLRB1
IL23A	CMC1	IL4R
ZFP36	APOBEC3H	ELOVL7
CXCL10	CST7	LRP6
CCL2	CX3CR1	ZBP1
CMPK2	FCRL6	IRF4
XAF1	TMCC3	XK
LGALS3BP	PLA2G16	ATCAY
IFI6	TYROBP	RRP12
DTX3L	TPRG1	CYTH3
TRIM22	C12orf75	KLRD1
HELZ2	PLCG2	IKZF3
TAP2	PLEK	PRR5L
CES4A	RCAN2	SDCBP2
SP110	DKK3	EOMES
TYK2	ADRB2	KCTD17
SOCS3	FCRL3	FGF13
MX1	NKG7	ARMC6
IFITM3	PPP2R2B	ERRFI1
GOS2	SYNGR1	GAB3
JUNB	KLRC4	PTGER2
CIITA	HLA-DPB1	OTULINL
NFKB2	DAPK2	HLCS
TNFSF10	F2R	PDLIM1
CXCL11	KIR3DL2	RARA
IFI44L	B3GAT1	CBX6
SAMD9L	CD8B	TRIM14
DDX60	TTC16	NFIL3
TRAFD1	GALNT3	UNC5CL
BCL2L14	SCD5	DMRTA1
IFIH1	PDGFD	CNR2
JAK2	ABCB1	OXSR1
PARP10	MXRA7	GXYLT1
HERC6	CTBP2	SERINC5
FAM19A2	CD8A	ARL4C
IRF1	ZEB2	PBX3
IRF4	SYTL2	OCIAD2
IFI35	CHN2	PARP12
CXCL8	FGR	KLRG1
DUSP1	TGFBR3	DNAJB4
ISG20	SETBP1	EHD4
IL18BP	COLGALT2	CHIC1
TNF	KIR2DL4	IL7R
IL15	FKBP1B	DDX58
IL12B	ADGRG1	GSN
GBP1		CCR7
GBP4		SLC22A15
SECTM1		CD86
UBE2L6		SEMA7A
LPIN2		PLA2G2D
OAS2		ENPP5
ALPK1		SLCO3A1
USP18		SLC37A2
EIF2AK2		KLK8
PSMB8		GRAMD2B
IRF5		IZUMO1R
IRF7		PTPN11
S100A8		ST6GALNAC3
IL1B		WFIKKN2
NFKB1Z		AQP9
C3		TOB1
REL		DSE
IL18		TRPS1
CCL4		ST3GAL6
LGALS9		KIAA1958
GBP5		SERPINA3
ETV7		DUSP2
IFIT5		USP41
IFI44		USP18
FBXO6		LGALSL
SLC37A3		BATF
PLPP1		ADGRG5
RTP4		TSPAN32
IFNAR2		BCL3
IFIT2		PLOD2
BST2		ENTPD5
IFITM2		RTL8C
TNFAIP3		TNFRSF9
JUND		PAG1
CXCL2		PKDCC
RELB		ITGAX
IL12A		UROS
CXCL9		S1PR1
GBP7		GALM
HAPLN3		SEMA4F
NEXN		RECK
IFI30		AXIN2
APOL6		TREML2
PARP12		INPP4B
APOL1		GALNT10
TRIM21		PRSS12
APOL2		TOX
		PERP
		IFNG
		ADGRG1
		ABHD4
		TMEM251
		AQP3
		SIGMAR1
		UBLCP1
		CD200R1L
		CD200R1
		CHST2
		RTP4
		NR1D1
		PXYLP1
		PCK2
		XDH
		EPAS1
		SLC27A4
		MMD
		NRGN
		MDFIC
		PRSS1
		SLC49A4
		DHX58
		TMEM154
		BBC3
		ELK3
		XAF1
		ICOS
		TMEM250
		IER5L
		SH3BP5
		EMP1
		IL18RAP
		TANK
		AIM2
		SYT11
		RSAD2
		SEC14L1
		RHBDF2
		PRELID2
		LGALS3
		CERS6
		NR4A2
		STK39
		GPC1
		POGK
		VMP1
		LYPD6B
		VPS54
		KCNJ8
		VIPR1
		HS3ST3B1
		OAS3
		OASL
		KLF11
		TDRP
		IL10RA
		IFIH1
		TRIM5
		SIDT1
		DUSP7
		TRAFD1
		PDCD1
		TIGIT
		TMEM109
		SLC11A2
		IL12RB2
		C9orf152
		GBP6
		TMEM37
		TMEM159
		CTLA4
		EPHX1
		NFYA
		RGS16
		SATB1
		IFIT1B
		DTL
		FAM241A
		CD38
		TRBC1
		TRBC2
		TAGLN2
		DISC1
		STAT1
		ADPGK
		HSPA1A
		HSPA1B
		KIF5C
		PDK1
		RGS1
		GPATCH4
		LITAF
		IFITM10
		CCR2
		ST14
		EZH2
		MAP2
		SLC16A1
		LCLAT1
		SLC16A11
		SEMA4A
		EGR1
		OAS1
		SGK1
		ADRB2
		HSD11B1
		BYSL
		CLCF1
		ISG15
		NAPRT
		CMPK2
		PLSCR1
		ABHD15
		LAG3
		C1orf21
		S1PR5
		PMS1
		CASP3
		UBE2L6
		IL18R1
		BCL2A1
		ZBTB8A
		SCRN3
		ISG20
		PRSS3
		PRSS2
		CXCL10
		GZMM
		CD160
		ANTXR2
		TIGAR
		NRM
		IRF7
		SMURF2
		RNF144A
		TRPM1
		HID1
		TP53I11
