## Supplementary material for "Clonal dynamics of SARS-CoV-2-specific T cells in children and adults with COVID-19": Table S4

### Sheet: Tally_of_cell_populations_SARS_
Cell population	Sub-population	SARS_Cov2_updated_final	Child Acute	Child Convalescent	Non-ICU Adult Acute	Non-ICU Adult Convalescent	ICU Adult Acute	ICU Adult Convalescent
CD4 T	CD4 Naive	other	12134	12211	1739	3546	163	76
CD4 T	CD4 Naive	SARS-CoV-2	40	57	9	14	0	0
CD4 T	CD4 Naïve (IFN activated)	other	3500	351	7067	119	16	25
CD4 T	CD4 Naïve (IFN activated)	SARS-CoV-2	7	1	21	0	0	0
CD4 T	CD4 Naive (stressed)	other	7032	13746	1906	4972	108	281
CD4 T	CD4 Naive (stressed)	SARS-CoV-2	30	62	8	32	0	3
CD4 T	CD4 Naive (transcriptionally active)	other	3131	12201	1425	4852	3032	2131
CD4 T	CD4 Naive (transcriptionally active)	SARS-CoV-2	17	62	10	16	11	11
CD4 T	CD4 Naive (CD40LG+)	other	12093	1225	2821	934	15	5
CD4 T	CD4 Naive (CD40LG+)	SARS-CoV-2	67	8	16	7	0	0
CD4 T	CD4 early memory	other	5709	5703	3697	7440	1069	1923
CD4 T	CD4 early memory	SARS-CoV-2	29	17	22	16	2	7
CD4 T	CD4 TEM	other	4129	4854	2019	3219	4120	2910
CD4 T	CD4 TEM	SARS-CoV-2	18	23	7	13	22	10
CD4 T	CD4 early memory & Treg	other	1908	1882	1397	1627	3109	1075
CD4 T	CD4 early memory & Treg	SARS-CoV-2	11	4	5	1	23	7
CD8 T	CD8 Naive	other	14772	16832	3497	5590	41	30
CD8 T	CD8 Naive	SARS-CoV-2	108	145	32	43	1	0
CD8 T	CD8 Naive (PECAM1+)	other	3849	3525	1713	2557	51	31
CD8 T	CD8 Naive (PECAM1+)	SARS-CoV-2	32	43	14	15	2	1
CD8 T	CD8 Naïve (IFN activated)	other	119	33	1306	9	0	0
CD8 T	CD8 Naïve (IFN activated)	SARS-CoV-2	0	1	14	0	0	0
CD8 T	CD8 TEM	other	2145	2021	186	238	1	5
CD8 T	CD8 TEM	SARS-CoV-2	6	1	1	0	0	0
CD8 T	CD8 TEM (CD20+)	other	290	764	168	460	96	2918
CD8 T	CD8 TEM (CD20+)	SARS-CoV-2	2	2	1	2	0	1
CD8 T	CD8 TEM (GZMK+)	other	3558	3241	6312	5586	1847	3774
CD8 T	CD8 TEM (GZMK+)	SARS-CoV-2	43	32	14	18	53	40
CD8 T	CD8 cytotoxic	other	3113	2307	7191	5019	2843	3653
CD8 T	CD8 cytotoxic	SARS-CoV-2	6	7	2	3	17	22
CD8 T	CD8 cytotoxic (KLRB1+)	other	3773	3197	3563	3256	438	353
CD8 T	CD8 cytotoxic (KLRB1+)	SARS-CoV-2	15	9	33	16	1	0
